# Three new integration vectors and fluorescent proteins for use in the opportunistic human pathogen *Streptococcus pneumoniae*

**DOI:** 10.1101/594697

**Authors:** Lance E. Keller, Anne-Stéphanie Rueff, Jun Kurushima, Jan-Willem Veening

**Author notes:** These authors contributed equally (Lance E. Keller, Anne-Stéphanie Rueff). Correspondence, Twitter: @JWVeening.

## Abstract

Here we describe the creation of three integration vectors, pPEPX, pPEPY and pPEPZ, for use with the opportunistic human pathogen *Streptococcus pneumoniae*. The constructed vectors, named PEP for Pneumococcal Engineering Platform, employ an IPTG-inducible promoter and BglBrick and BglFusion compatible multiple cloning sites allowing for fast and interchangeable cloning. PEP plasmids replicate in *Escherichia coli* and harbor integration sites that have homology in a large set of pneumococcal strains, including recent clinical isolates. In addition, several options of antibiotic resistance markers are available, even allowing for selection in multidrug resistant clinical isolates. The transformation efficiency of these PEP vectors as well as their ability to be expressed simultaneously were tested. Two of the three PEP vectors share homology of the integration regions with over half of the *S. pneumoniae* genomes examined. Transformation efficiency varied among PEP vectors based on the length of the homology regions, but all were highly transformable and can be integrated simultaneously in strain D39V. Vectors used for pneumococcal cloning are an important tool for researchers for a wide range of uses. The PEP vectors described are of particular use because they have been designed to allow for easy transfer of genes between vectors as well as integrating into transcriptionally silent areas of the chromosome. In addition, we demonstrate the successful production of several new spectrally distinct fluorescent proteins (mTurquoise2, mNeonGreen and mScarlet-I) from the PEP vectors. The PEP vectors and newly described fluorescent proteins will expand the genetic toolbox for pneumococcal researchers and aid future discoveries.
