## Supplementary Table 1 for "Three new integration vectors and fluorescent proteins for use in the opportunistic human pathogen *Streptococcus pneumoniae*"

### Sheet: Sheet1
Oligo	Sequence
LK033	ACATTGCACTGTCCCCCTGGTATAATAACTATACATGCAAGGATCTAAATAAATAAGGAGGAAAATTAATGGCTAAAATGAGAATATCAC
LK034	AGCTTCTAGCAAAAAACTGGACGGAGTCCCGTCCAGAAAAGTAAGCACTTGTTATTGCAATAAAATTAGCCTAAAACAATTCATCCAGTAAAATATAA
LK040	TATTTATTTAGATCCTTGCATGTATAGTTATTATACCAGGGGGACAGTGCAATGTCAAGCTGAAATCTTCGAGCAGAAGAACCTTGCCAAGCAAGATTC
LK041	GACACTGCTCAACTTTACACTTTCTCGAGTTACTGGAGGGATCCGGCATTAATTTTCCTCCTTA
LK042	CCCTCCAGTAACTCGAGAAAGTGTAAAGTTGAGCAGTGTCTTTAGTAAATTTAGGGACTTGTT
LK043	GTTATGATGAATGTTTTTATGCCTTTTGCTCACATGTTCTTTCCTGCGTTATCCCGCGGCCGCATAAAAAC
LK044	GCCTAAATTATATACTTTAGTAAGGTTTGGTACCACCCCGTAGAAAAGATCCAAAGGATCTTCTTGAGATCC
LK045	GAAAGAACATGTGAGCAAAAGGCATAAAAACATTCATCATAACCCCCAGAACTTAAATAACG
LK046	ATCTTTTCTACGGGGTGGTACCAAACCTTACTAAAGTATATAATTTAGGCAGTCAATTC
LK047	GCTAATTTTATTGCAATAACAAGTGCTTACTTTTCTGGACGGGACTCCGTCCAGTTTTTTGCTAGAAGCTGTATAATAAAGTTACAAAGATGTACG
OVL037	AGTTAAAGAACTTGGACTGCGCTC
OVL040	CAATGTGAAAGCGATCAAGAACG
OVL064	GCCGGCTAGCGCGTTGATGCAATTTCTATG
OVL065	CGGTCTCCGTCTTGTTG
OVL066	TGATAGCGCAGTTGAGCAGTGTCTTTAG
OVL067	AGAATTGCTTACACTTTCTCGAGTTACTG
OVL068	GAAAGTGTAAGCAATTCTGCAGTACTAGG
OVL069	GCTCAACTGCGCTATCAAAAGAATCTTGC
OVL419	AGCCGAGCATTTATTAAGCACCC
OVL420	GGGTGCTTAATAAATGCTCGGCTC
OVL576	GAGCGGATCCATCCACTGTAACATAGTCTTTAAG
OVL615	GAGCGAATTCAGGAGGGATTTGATGGAAGCAATTATCGAGAAAATC
OVL681	TTCTCCCGTCTCCTCGTAATTTATTACTGAACAAGAGGG
OVL682	TTCTCCCGTCTCCCAACATGACACGGATTTTAAGAATAA
OVL683	TTCTCCCGTCTCGGCCAATAAATTGCTTCCTTGTTTTGTC
OVL684	TTCTCCCGTCTCGTTTCAAACGACAACTCCCCCCTCTTCA
OVL685	TTCTCCCGTCTCGGTTGGTACCACCCCGTAGAAAAGATCAAAGGA
OVL686	TTCTCCCGTCTCGTGGCGGCCGCGGGATAACGCAGGAAAG
OVL687	TTCTCCCGTCTCCGAAAAGCTTCTAGCAAAAAACTGGACG
OVL688	TTCTCCCGTCTCCACGAAAAAAAAACCGCGCCCTGTCAGGG
OVL869	GTGTAGCGTCTCGTCCATTCTTATTGTTTTTGTAAACAATCAG
OVL870	GTGTAGCGTCTCGTGGATCCGGATCTGGTGGA
OVL871	GTGTAGCGTCTCGCCTTATTTATATAGTTCGTCCATGCC
OVL872	GTGTAGCGTCTCCAAGGATCCCTCCAGTAACTCG
OVL906	TGTCCTCGTCTCCAACTCGAGAAAGTGTAAGCA
OVL907	TGTCCTCGTCTCCACAGCTTTAGCTGCAGCTTC
OVL908	TGTCCTCGTCTCGCTGTGAGTAAAGGCGAAGCT
OVL909	TGTCCTCGTCTCGAGTTATTTATATAGTTCGTCCATGCC
OVL914	ACTTGGCGTCTCGAACTCGAGAAAGTGTAAGCA
OVL915	ACTTGGCGTCTCGACAGCTTTAGCTGCAGCTTC
OVL916	ACTTGGCGTCTCCCTGTGAGCAAGGGCGAGGAG
OVL917	ACTTGGCGTCTCCAGTTACTTGTACAGCTCGTCCATGC
OVL1569	GCGCAGATCTAGGAGGCAAATATGGCAAACAAACAAGATTTGATC
OVL1570	GCGCCTCGAGTTATTATTTATACAATTCATCCATACCCATTAC
Link-NG-F	GCCGGGATCCAGAGGATCTGGTGGAGAAGC
Link-NG-R	GCCGCTCGAGTTATTTATACAATTCATCCATACCCATTAC
pUC18-F-KpnI	CAGTCGGTACCACCCCGTAGAAAAGATCAAAGG
pUC18-R-NotI	CGAATGCGGCCGCGGGATAACGCAGGAAAGAAC
NcoI-KpnI-link-F	CCATGGAGTCAAGTGTAAGGCACTGGTACC
NcoI-KpnI-link-R	GGTACCAGTGCCTTACACTTGACTCCATGG
